# Single Cell Proteomics Using a Trapped Ion Mobility Time-of-Flight Mass Spectrometer Provides Insight into the Post-translational Modification Landscape of Individual Human Cells

**DOI:** 10.1101/2022.02.12.480144

**Authors:** Benjamin C. Orsburn, Yuting Yuan, Namandjé N. Bumpus

## Abstract

Single cell proteomics is a powerful tool with potential for markedly enhancing understanding of cellular processes. Previously reported single cell proteomics innovations employ Orbitrap mass spectrometers. In this study we describe the development, optimization, and application of multiplexed single cell proteomics to the analysis of human-derived cells using trapped ion mobility time-of-flight mass spectrometry. This method, denoted as pasefRiQ is an advance as it allows accurate peptide quantification at picogram peptide concentrations. When employing a peptide carrier channel to boost protein sequence coverage, we obtain over 40,000 tandem mass spectra in 30 minutes, while achieving higher sequence coverage of each identified protein than described for SCOPE2. Using NCI-H-358 cells, which are a human bronchioalveolar carcinoma and KRAS^G12C^ model cell line, we demonstrate that the level of coverage achieved using this method enables the quantification of up to 1,255 proteins per cell and the detection of multiple classes of post-translational modifications in single cells. Further, when cells were treated with sotorasib, a KRAS^G12C^ covalent inhibitor, pasefRiQ revealed cell-to-cell variability in the impact of the drug on the NCI-H-358 cells, providing insight missed by traditional analyses. We provide multiple resources necessary for the application of single cell proteomics to drug treatment studies including tools to reduce cell cycle linked proteomic effects from masking pharmacological phenotypes.

**Significance Statement:** This work describes the establishment of a single cell proteomics method using a time-of-flight mass spectrometer. Through this approach, we demonstrate the confident identification of post-translational modifications in single human-derived cells. Additionally, using a KRAS^G12C^ covalent inhibitor as a model compound we show that this method can be used to understand pharmacological responses of single human-derived cultured cells.
