## SupplementalData for "Single Cell Proteomics Using a Trapped Ion Mobility Time-of-Flight Mass Spectrometer Provides Insight into the Post-translational Modification Landscape of Individual Human Cells": SData1.xlsx

### Sheet: Sheet1
Supplemental Data 1 Optimization experiments
A. Quadrupole isolation	Proteins	Peptides	PSMs	MS/MS
60min 200ng default TMT	1567	7317	9616	44411
60min 200ng 1.5 Da symmetrical	1588	7381	9709	45209
60min 200ng 1.0 Da symmetrical	1585	7016	9101	45107
B. IMS Optimization with TMT11plex
60min 100ng 0.6-1.6 IMS	1797	10396	13608	52306
60min 20ng 0.6-1.6 IMS	708	2804	3292	14693
60min 10ng 0.6-1.6 IMS	544	1594	1801	13295
60min 1ng 0.6-1.6 IMS	230	422	447	10002
60min 100ng targeted IMS	1949	11191	15197	47569
60min 20ng targeted IMS	1108	4854	5941	21956
60min 10ng targeted IMS	699	2212	2585	13719
60min 1ng targeted IMS	322	691	752	7782
C. Two proteome digest optimizatoin
Two proteome 200ng 60min	3096	13072	15557	63859
Two proteome 20ng 60min	2177	11421	14481	40515
Two proteome 2ng 60min	286	624	683	6677
Two Proteome TMT9 30min Optimization
Two proteome 20ng 30min 8-13 IMS	1098	4278	5535	18523
Two proteome 20ng 30min 7-15 IMS	1107	4761	6195	19994
Highlights indicate methods that were chosen for the next series of methods as described in the text.
