## SupplementalData for "Single Cell Proteomics Using a Trapped Ion Mobility Time-of-Flight Mass Spectrometer Provides Insight into the Post-translational Modification Landscape of Individual Human Cells": SData2.xlsx

### Sheet: pasefRiQvsSCOPE2selectfiles
Manual counts of proteins with reporter ion signal*
TMT channel	Sample 787	Sample 786	Sample 788	Sample 789	Sample 791	Sample 792
126 Method blank	327	355	324	418	323	366
Single cell 127	574	535	717	771	895	785
Single cell 128	1027	744	936	964	1029	1127
Single cell 129	1034	911	1035	889	991	1189
Single cell 130	964	1221	1005	846	934	1135
Single cell 131	1168	1347	1004	1026	1092	1269
Single cell 132	1503	1401	1248	1372	1375	1540
133 Method Blank	1994	1969	1749	1944	1950	2035
Loading channel 134	2188	1888	1901	2122	2120	2185
Average per cell	1045	1026.5	990.833	978	1052.67	1174.17
nPOP	eAL545	eAL544	eAL546	eAL547
126	1032	1071	1079	1227
127n	1032	1071	1079	1227
127c	1022	1069	1073	1221
128n	838	826	851	983
128c	460	585	544	674
129n	679	772	851	866
129c	796	680	688	701
130n	831	813	821	952
130c	684	720	816	864
131n	710	809	738	1050
131c	779	811	892	931
132n	639	762	294	961
132c	704	764	883	795
133n	635	458	767	769
133c	273	728	675	361
134	673	750	633	827
single cell average	705	754.2	775.091	867.818
		Proteins	Peptides	Maximum cells	Acquisition time
SCOPE2	190321S_LCA10_X_FP97BO	539	2450	9	100 min
	190321S_LCA10_X_FP97BJ	530	1822	9	100 min
	190321S_LCA10_FP97AD	628	2145	9	100 min
	190222S_LCA9_X_FP94BC	699	2450	9	100 min
*The three digit number corresponds to the permanent run number assigned by a TIMSTOF instrument to acquired files. This is assigned to simplify identification of these files in the public repositories.

### Sheet: CarrierLoadCalculations
Samples used for dilution	ng/uL
TMT126 concentration	100
TMTpro concentration (total)	100
TMTpro concentration (channel)	11.1111
	Amount of carrier	Amount of TMTPro	Dilution of TMTProMix	Ng carrier per uL	TMTProMix per uL	TMTPro mix per channel	Carrier-x of single channel
Dilution 1 9uL pro vs 1uL of carrier	1	9	0.9	10	90	10	1
2	2	8	0.8	20	80	8.88889	2.25
3	3	7	0.7	30	70	7.77778	3.85714
4	4	6	0.6	40	60	6.66667	6
5	5	5	0.5	50	50	5.55556	9
6	6	4	0.4	60	40	4.44444	13.5
7	7	3	0.3	70	30	3.33333	21
8	8	2	0.2	80	20	2.22222	36
9	9	1	0.1	90	10	1.11111	81
10	9.5	0.5	0.05	95	5	0.555556	171
50x	8	0.2	0.02	98	2	0.222222	441
100x	8	0.1	0.01	99	1	0.111111	891
250x	8	0.04	0.004	99.6	0.4	0.0444444	2241
500x	8	0.02	0.002	99.8	0.2	0.0222222	4491
Carrier loads simulated
Channel 126 K562	Channel 126 E.coli	Channel 134 K562	Channel 134 E.coli
1	1	1	0.1
2.25	2.25	2.25	0.225
3.86	3.86	3.86	0.386
6	6	6	0.6
9	9	9	0.9
13.5	13.5	13.5	1.35
21	21	21	2.1
36	36	36	3.6
81	81	81	8.1
171	171	171	17.1
441	441	441	44.1
891	891	891	89.1
2241	2241	2241	224.1
4491	4491	4491	449.1

### Sheet: TNAaProteinRatios
	Carrier load	10x ratio	5x ratio	10x ratio 134	5x 133
C1	1	8.88	3.471	12.091	4.552
C2	2.25	7.778	3.95	9.07	4.682
C3	3.86	11.855	3.809	11.229	4.284
C4	6	7.499	3.327	9.986	4.287
C5	9	7.422	3.83	9.584	3.908
C6	13.5	7.384	3.765	9.984	4.305
C7	21	6.537	3.607	7.596	3.863
C8	36	6.187	4.25	9.113	3.744
C9	81	7.174	3.587	8.217	4.422
C10	171	5.452	3.33	6.774	3.36
50x	441	6.181	3.505	5.07	3.992
100x	891	4.206	2.156	3.999	2.6
250x	2241	6.628	3.35	3.633	2.691
500x	4491	3.694	1.908	2.32	2.068
	Carrier load	10x ratio	10x ratio 134	5x 133	5x ratio
C1	1	8.88	12.091	4.552	3.471	0
C2	2.25	7.778	9.07	4.682	3.95	0.352183
C3	3.86	11.855	11.229	4.284	3.809	0.586587
C4	6	7.499	9.986	4.287	3.327	0.778151
C5	9	7.422	9.584	3.908	3.83	0.954243
C6	13.5	7.384	9.984	4.305	3.765	1.13033
C7	21	6.537	7.596	3.863	3.607	1.32222
C8	36	6.187	9.113	3.744	4.25	1.5563
C9	81	7.174	8.217	4.422	3.587	1.90849
C10	171	5.452	6.774	3.36	3.33	2.233
50x	441	6.181	5.07	3.992	3.505	2.64444
100x	891	4.206	3.999	2.6	2.156	2.94988
250x	2241	6.628	3.633	2.691	3.35	3.35044
500x	4491	3.694	2.32	2.068	1.908	3.65234
