## SupplementalData for "Single Cell Proteomics Using a Trapped Ion Mobility Time-of-Flight Mass Spectrometer Provides Insight into the Post-translational Modification Landscape of Individual Human Cells": SData7.xlsx

### Sheet: Sheet1
File	Scan ID #
Filtered_TMT_H358_control_SCoPE_12_D4_1_780.mgf	7030
Filtered_TMT_AMG510_batch2_SCoPE_19_H3_1_811.mgf	15628
Filtered_TMT_H358_control_SCoPE_3_C3_1_771.mgf	11260
Filtered_TMT_H358_control_SCoPE_1_C1_1_769.mgf	6722
Filtered_TMT_H358_control_SCoPE_10_D2_1_778.mgf	3863
Filtered_TMT_H358_control_SCoPE_8_C8_1_776.mgf	7484
Filtered_TMT_H358_control_SCoPE_1_C1_1_769.mgf	6604
Filtered_TMT_H358_control_SCoPE_2_C2_1_770.mgf	12343
Filtered_TMT_H358_control_SCoPE_24_E8_1_792.mgf	18606
Filtered_TMT_H358_control_SCoPE_17_E1_1_785.mgf	16078
Filtered_TMT_H358_control_SCoPE_23_E7_1_791.mgf	6610
Filtered_TMT_AMG510_batch2_SCoPE_11_G3_1_803.mgf	20408
Filtered_TMT_AMG510_batch2_SCoPE_3_F3_1_795.mgf	20106
Filtered_TMT_AMG510_batch2_SCoPE_4_F4_1_796.mgf	21351
Filtered_TMT_AMG510_batch2_SCoPE_6_F6_1_798.mgf	10711
Filtered_TMT_AMG510_batch2_SCoPE_13_G5_1_805.mgf	4456
Filtered_TMT_AMG510_batch2_SCoPE_13_G5_1_805.mgf	13854
Filtered_TMT_AMG510_batch2_SCoPE_15_G7_1_807.mgf	19080
Filtered_TMT_AMG510_batch2_SCoPE_2_F2_1_794.mgf	21487
Filtered_TMT_AMG510_batch2_SCoPE_15_G7_1_807.mgf	8163
Filtered_TMT_AMG510_batch2_SCoPE_9_G1_1_801.mgf	18853
Filtered_TMT_AMG510_batch2_SCoPE_8_F8_1_800.mgf	21107
Filtered_TMT_AMG510_batch2_SCoPE_5_F5_1_797.mgf	20259				N-Term(TMTpro); K16(Dimethyl)
