## SupplementalData for "Single Cell Proteomics Using a Trapped Ion Mobility Time-of-Flight Mass Spectrometer Provides Insight into the Post-translational Modification Landscape of Individual Human Cells": SData10.xlsx

### Sheet: pathwaySEQpantherChart
1	Axon guidance mediated by netrin (P00009)	4	0.005	0.011
2	Axon guidance mediated by semaphorins (P00007)	2	0.002	0.005
3	Apoptosis signaling pathway (P00006)	4	0.005	0.011
4	Gonadotropin-releasing hormone receptor pathway (P06664)	25	0.03	0.069
5	Angiogenesis (P00005)	16	0.019	0.044
6	Alzheimer disease-presenilin pathway (P00004)	7	0.008	0.019
7	Alzheimer disease-amyloid secretase pathway (P00003)	6	0.007	0.016
8	Alpha adrenergic receptor signaling pathway (P00002)	2	0.002	0.005
9	Adrenaline and noradrenaline biosynthesis (P00001)	1	0.001	0.003
10	CCKR signaling map (P06959)	17	0.02	0.047
11	Ubiquitin proteasome pathway (P00060)	2	0.002	0.005
12	p53 pathway (P00059)	6	0.007	0.016
13	Wnt signaling pathway (P00057)	13	0.015	0.036
14	Heme biosynthesis (P02746)	3	0.004	0.008
15	VEGF signaling pathway (P00056)	9	0.011	0.025
16	Glutamine glutamate conversion (P02745)	1	0.001	0.003
17	Transcription regulation by bZIP transcription factor (P00055)	3	0.004	0.008
18	Fructose galactose metabolism (P02744)	1	0.001	0.003
19	T cell activation (P00053)	7	0.008	0.019
20	TGF-beta signaling pathway (P00052)	10	0.012	0.027
21	Parkinson disease (P00049)	3	0.004	0.008
22	PI3 kinase pathway (P00048)	5	0.006	0.014
23	PDGF signaling pathway (P00047)	12	0.014	0.033
24	Oxidative stress response (P00046)	2	0.002	0.005
25	Notch signaling pathway (P00045)	2	0.002	0.005
26	Nicotinic acetylcholine receptor signaling pathway (P00044)	4	0.005	0.011
27	Muscarinic acetylcholine receptor 2 and 4 signaling pathway (P00043)	1	0.001	0.003
28	Muscarinic acetylcholine receptor 1 and 3 signaling pathway (P00042)	3	0.004	0.008
29	Metabotropic glutamate receptor group I pathway (P00041)	1	0.001	0.003
30	Asparagine and aspartate biosynthesis (P02730)	1	0.001	0.003
31	Metabotropic glutamate receptor group II pathway (P00040)	1	0.001	0.003
32	Synaptic vesicle trafficking (P05734)	1	0.001	0.003
33	GABA-B receptor II signaling (P05731)	1	0.001	0.003
34	Arginine biosynthesis (P02728)	1	0.001	0.003
35	Metabotropic glutamate receptor group III pathway (P00039)	1	0.001	0.003
36	JAK/STAT signaling pathway (P00038)	5	0.006	0.014
37	Ionotropic glutamate receptor pathway (P00037)	2	0.002	0.005
38	Interleukin signaling pathway (P00036)	7	0.008	0.019
39	Interferon-gamma signaling pathway (P00035)	3	0.004	0.008
40	Adenine and hypoxanthine salvage pathway (P02723)	1	0.001	0.003
41	Integrin signalling pathway (P00034)	11	0.013	0.03
42	Insulin/IGF pathway-protein kinase B signaling cascade (P00033)	9	0.011	0.025
43	Insulin/IGF pathway-mitogen activated protein kinase kinase/MAP kinase cascade (P00032)	4	0.005	0.011
44	p53 pathway feedback loops 2 (P04398)	7	0.008	0.019
45	Inflammation mediated by chemokine and cytokine signaling pathway (P00031)	12	0.014	0.033
46	p53 pathway by glucose deprivation (P04397)	3	0.004	0.008
47	Hypoxia response via HIF activation (P00030)	6	0.007	0.016
48	Vitamin D metabolism and pathway (P04396)	3	0.004	0.008
49	Vasopressin synthesis (P04395)	2	0.002	0.005
50	Thyrotropin-releasing hormone receptor signaling pathway (P04394)	5	0.006	0.014
51	Ras Pathway (P04393)	5	0.006	0.014
52	P53 pathway feedback loops 1 (P04392)	1	0.001	0.003
53	Oxytocin receptor mediated signaling pathway (P04391)	5	0.006	0.014
54	Huntington disease (P00029)	4	0.005	0.011
55	Heterotrimeric G-protein signaling pathway-Gq alpha and Go alpha mediated pathway (P00027)	3	0.004	0.008
56	p38 MAPK pathway (P05918)	4	0.005	0.011
57	Heterotrimeric G-protein signaling pathway-Gi alpha and Gs alpha mediated pathway (P00026)	5	0.006	0.014
58	Opioid proopiomelanocortin pathway (P05917)	1	0.001	0.003
59	Opioid prodynorphin pathway (P05916)	2	0.002	0.005
60	Opioid proenkephalin pathway (P05915)	1	0.001	0.003
61	General transcription regulation (P00023)	1	0.001	0.003
62	Serine glycine biosynthesis (P02776)	1	0.001	0.003
63	General transcription by RNA polymerase I (P00022)	1	0.001	0.003
64	Nicotine pharmacodynamics pathway (P06587)	2	0.002	0.005
65	FGF signaling pathway (P00021)	7	0.008	0.019
66	Dopamine receptor mediated signaling pathway (P05912)	3	0.004	0.008
67	FAS signaling pathway (P00020)	1	0.001	0.003
68	Angiotensin II-stimulated signaling through G proteins and beta-arrestin (P05911)	2	0.002	0.005
69	Histamine H1 receptor mediated signaling pathway (P04385)	3	0.004	0.008
70	Pyrimidine Metabolism (P02771)	1	0.001	0.003
71	Cortocotropin releasing factor receptor signaling pathway (P04380)	1	0.001	0.003
72	Endothelin signaling pathway (P00019)	8	0.009	0.022
73	EGF receptor signaling pathway (P00018)	14	0.017	0.038
74	DNA replication (P00017)	1	0.001	0.003
75	Cytoskeletal regulation by Rho GTPase (P00016)	1	0.001	0.003
76	Circadian clock system (P00015)	1	0.001	0.003
77	Cell cycle (P00013)	2	0.002	0.005
78	Cadherin signaling pathway (P00012)	4	0.005	0.011
79	Beta3 adrenergic receptor signaling pathway (P04379)	1	0.001	0.003
80	Blood coagulation (P00011)	1	0.001	0.003
81	Beta2 adrenergic receptor signaling pathway (P04378)	2	0.002	0.005
82	B cell activation (P00010)	4	0.005	0.011
83	Beta1 adrenergic receptor signaling pathway (P04377)	2	0.002	0.005
84	5HT4 type receptor mediated signaling pathway (P04376)	1	0.001	0.003
85	5HT3 type receptor mediated signaling pathway (P04375)	1	0.001	0.003
86	5HT2 type receptor mediated signaling pathway (P04374)	5	0.006	0.014
87	5HT1 type receptor mediated signaling pathway (P04373)	1	0.001	0.003
88	5-Hydroxytryptamine degredation (P04372)	3	0.004	0.008

### Sheet: pathwaysSCPpantherChart
1	Axon guidance mediated by Slit/Robo (P00008)	1	0.003	0.005
2	Axon guidance mediated by semaphorins (P00007)	2	0.005	0.01
3	Apoptosis signaling pathway (P00006)	5	0.014	0.024
4	Gonadotropin-releasing hormone receptor pathway (P06664)	9	0.024	0.043
5	Angiogenesis (P00005)	4	0.011	0.019
6	Alzheimer disease-presenilin pathway (P00004)	1	0.003	0.005
7	Alzheimer disease-amyloid secretase pathway (P00003)	5	0.014	0.024
8	N-acetylglucosamine metabolism (P02756)	1	0.003	0.005
9	Alpha adrenergic receptor signaling pathway (P00002)	2	0.005	0.01
10	Methylmalonyl pathway (P02755)	1	0.003	0.005
11	Methionine biosynthesis (P02753)	1	0.003	0.005
12	Mannose metabolism (P02752)	1	0.003	0.005
13	CCKR signaling map (P06959)	5	0.014	0.024
14	Ubiquitin proteasome pathway (P00060)	3	0.008	0.014
15	mRNA splicing (P00058)	2	0.005	0.01
16	Wnt signaling pathway (P00057)	9	0.024	0.043
17	VEGF signaling pathway (P00056)	3	0.008	0.014
18	Transcription regulation by bZIP transcription factor (P00055)	2	0.005	0.01
19	Fructose galactose metabolism (P02744)	2	0.005	0.01
20	Toll receptor signaling pathway (P00054)	1	0.003	0.005
21	Formyltetrahydrofolate biosynthesis (P02743)	1	0.003	0.005
22	TGF-beta signaling pathway (P00052)	2	0.005	0.01
23	Parkinson disease (P00049)	3	0.008	0.014
24	PI3 kinase pathway (P00048)	3	0.008	0.014
25	PDGF signaling pathway (P00047)	2	0.005	0.01
26	Oxidative stress response (P00046)	1	0.003	0.005
27	Nicotinic acetylcholine receptor signaling pathway (P00044)	2	0.005	0.01
28	Muscarinic acetylcholine receptor 2 and 4 signaling pathway (P00043)	3	0.008	0.014
29	Muscarinic acetylcholine receptor 1 and 3 signaling pathway (P00042)	3	0.008	0.014
30	Asparagine and aspartate biosynthesis (P02730)	1	0.003	0.005
31	Metabotropic glutamate receptor group II pathway (P00040)	3	0.008	0.014
32	GABA-B receptor II signaling (P05731)	2	0.005	0.01
33	Endogenous cannabinoid signaling (P05730)	2	0.005	0.01
34	Metabotropic glutamate receptor group III pathway (P00039)	3	0.008	0.014
35	JAK/STAT signaling pathway (P00038)	1	0.003	0.005
36	Interferon-gamma signaling pathway (P00035)	1	0.003	0.005
37	Integrin signalling pathway (P00034)	5	0.014	0.024
38	Insulin/IGF pathway-protein kinase B signaling cascade (P00033)	1	0.003	0.005
39	ATP synthesis (P02721)	1	0.003	0.005
40	Insulin/IGF pathway-mitogen activated protein kinase kinase/MAP kinase cascade (P00032)	1	0.003	0.005
41	p53 pathway feedback loops 2 (P04398)	1	0.003	0.005
42	Inflammation mediated by chemokine and cytokine signaling pathway (P00031)	8	0.022	0.038
43	Hypoxia response via HIF activation (P00030)	1	0.003	0.005
44	Thyrotropin-releasing hormone receptor signaling pathway (P04394)	4	0.011	0.019
45	Ras Pathway (P04393)	1	0.003	0.005
46	Oxytocin receptor mediated signaling pathway (P04391)	4	0.011	0.019
47	Huntington disease (P00029)	6	0.016	0.029
48	Heterotrimeric G-protein signaling pathway-Gq alpha and Go alpha mediated pathway (P00027)	4	0.011	0.019
49	p38 MAPK pathway (P05918)	1	0.003	0.005
50	Heterotrimeric G-protein signaling pathway-Gi alpha and Gs alpha mediated pathway (P00026)	2	0.005	0.01
51	Opioid proopiomelanocortin pathway (P05917)	4	0.011	0.019
52	Sulfate assimilation (P02778)	1	0.003	0.005
53	Opioid prodynorphin pathway (P05916)	4	0.011	0.019
54	Glycolysis (P00024)	2	0.005	0.01
55	Succinate to proprionate conversion (P02777)	1	0.003	0.005
56	Opioid proenkephalin pathway (P05915)	4	0.011	0.019
57	General transcription regulation (P00023)	2	0.005	0.01
58	Serine glycine biosynthesis (P02776)	1	0.003	0.005
59	Nicotine pharmacodynamics pathway (P06587)	2	0.005	0.01
60	Salvage pyrimidine ribonucleotides (P02775)	1	0.003	0.005
61	Enkephalin release (P05913)	3	0.008	0.014
62	FGF signaling pathway (P00021)	3	0.008	0.014
63	Dopamine receptor mediated signaling pathway (P05912)	5	0.014	0.024
64	FAS signaling pathway (P00020)	1	0.003	0.005
65	Angiotensin II-stimulated signaling through G proteins and beta-arrestin (P05911)	2	0.005	0.01
66	Histamine H2 receptor mediated signaling pathway (P04386)	1	0.003	0.005
67	Pyruvate metabolism (P02772)	1	0.003	0.005
68	Histamine H1 receptor mediated signaling pathway (P04385)	3	0.008	0.014
69	Cortocotropin releasing factor receptor signaling pathway (P04380)	2	0.005	0.01
70	Endothelin signaling pathway (P00019)	3	0.008	0.014
71	EGF receptor signaling pathway (P00018)	4	0.011	0.019
72	DNA replication (P00017)	1	0.003	0.005
73	Cytoskeletal regulation by Rho GTPase (P00016)	3	0.008	0.014
74	Cadherin signaling pathway (P00012)	1	0.003	0.005
75	Beta3 adrenergic receptor signaling pathway (P04379)	2	0.005	0.01
76	Beta2 adrenergic receptor signaling pathway (P04378)	2	0.005	0.01
77	B cell activation (P00010)	2	0.005	0.01
78	Beta1 adrenergic receptor signaling pathway (P04377)	2	0.005	0.01
79	5HT4 type receptor mediated signaling pathway (P04376)	2	0.005	0.01
80	Pentose phosphate pathway (P02762)	2	0.005	0.01
81	5HT3 type receptor mediated signaling pathway (P04375)	1	0.003	0.005
82	5HT2 type receptor mediated signaling pathway (P04374)	4	0.011	0.019
83	5HT1 type receptor mediated signaling pathway (P04373)	4	0.011	0.019
84	5-Hydroxytryptamine degredation (P04372)	1	0.003	0.005
