## SupplementalData for "Single Cell Proteomics Using a Trapped Ion Mobility Time-of-Flight Mass Spectrometer Provides Insight into the Post-translational Modification Landscape of Individual Human Cells": SData11.xlsx

### Sheet: StringEnrichedProcesses
#term ID	term description	genes mapped	enrichment score	direction	false discovery rate	method	matching proteins in your input (IDs)	matching proteins in your input (labels)
GO:0043043	Peptide biosynthetic process	194	6.59729	top	4.62e-08	ks	9606.ENSP00000216044,9606.ENSP00000216190,9606.ENSP00000216554,9606.ENSP00000216951,9606.ENSP00000217182,9606.ENSP00000220849,9606.ENSP00000222247,9606.ENSP00000223029,9606.ENSP00000225430,9606.ENSP00000229416,9606.ENSP00000230050,9606.ENSP00000231572,9606.ENSP00000232744,9606.ENSP00000233057,9606.ENSP00000234677,9606.ENSP00000245539,9606.ENSP00000248342,9606.ENSP00000251453,9606.ENSP00000253039,…	GTPBP1,EIF3D,EIF5,GSS,EEF1A2,EIF3E,RPL18A,AIMP2,RPL19,GCLC,RPS12,RARS,ABTB1,EIF2AK2,SARS,MRPS7,EIF3K,RPS16,EIF2S3,EIF3G,PTCD3,EIF2S1,NARS,RPL35,MRPL15,AARS,EIF3J,MARS,RPL8,DARS,EIF4H,RPS11,EIF2B5,RPL37,GGCT,EGFR,RPS3,MRPL49,DENR,FARSB,GEMIN5,EIF5B,EIF4A1,MRPL33,APEH,ABCE1,RPS23,MRPL16,GCN1L1,RPS9,MRPL39,QARS,RPL13,EEF2,MRPL38,MRPL11,RPL15,RPL38,RPL4,PABPC1,ABCF1,MRPL1,RPS15A,FARSA,RPLP2,TUFM,KARS…
GO:0006412	Translation	189	6.51265	top	6.78e-08	ks	9606.ENSP00000216044,9606.ENSP00000216190,9606.ENSP00000216554,9606.ENSP00000217182,9606.ENSP00000220849,9606.ENSP00000222247,9606.ENSP00000223029,9606.ENSP00000225430,9606.ENSP00000230050,9606.ENSP00000231572,9606.ENSP00000232744,9606.ENSP00000233057,9606.ENSP00000234677,9606.ENSP00000245539,9606.ENSP00000248342,9606.ENSP00000251453,9606.ENSP00000253039,9606.ENSP00000253108,9606.ENSP00000254630,…	GTPBP1,EIF3D,EIF5,EEF1A2,EIF3E,RPL18A,AIMP2,RPL19,RPS12,RARS,ABTB1,EIF2AK2,SARS,MRPS7,EIF3K,RPS16,EIF2S3,EIF3G,PTCD3,EIF2S1,NARS,RPL35,MRPL15,AARS,EIF3J,MARS,RPL8,DARS,EIF4H,RPS11,EIF2B5,RPL37,EGFR,RPS3,MRPL49,DENR,FARSB,GEMIN5,EIF5B,EIF4A1,MRPL33,APEH,ABCE1,RPS23,MRPL16,GCN1L1,RPS9,MRPL39,QARS,RPL13,EEF2,MRPL38,MRPL11,RPL15,RPL38,RPL4,PABPC1,ABCF1,MRPL1,RPS15A,FARSA,RPLP2,TUFM,KARS,EIF4A2,DRG1,M…
GO:0006413	Translational initiation	115	8.68226	top	6.78e-08	ks	9606.ENSP00000216190,9606.ENSP00000216554,9606.ENSP00000220849,9606.ENSP00000222247,9606.ENSP00000225430,9606.ENSP00000230050,9606.ENSP00000248342,9606.ENSP00000251453,9606.ENSP00000253039,9606.ENSP00000253108,9606.ENSP00000256383,9606.ENSP00000259469,9606.ENSP00000261868,9606.ENSP00000262584,9606.ENSP00000265753,9606.ENSP00000270625,9606.ENSP00000273783,9606.ENSP00000274242,9606.ENSP00000278572,…	EIF3D,EIF5,EIF3E,RPL18A,RPL19,RPS12,EIF3K,RPS16,EIF2S3,EIF3G,EIF2S1,RPL35,EIF3J,RPL8,EIF4H,RPS11,EIF2B5,RPL37,RPS3,DENR,EIF5B,EIF4A1,ABCE1,RPS23,RPS9,RPL13,RPL15,RPL38,RPL4,PABPC1,ABCF1,RPS15A,RPLP2,EIF4A2,EIF3C,LARP1,RPS7,RPL7,RPS2,RPS21,RPL3,RPL27A,RPL21,RPLP1,RPS17,RPS3A,RPSA,RPL22,RPS26,EIF3B,RPL12,RPL39,RPS27,EIF3A,RPL5,MCTS1,RPL7A,EIF3I,RPS4X,RPL10A,EIF6,RPL11,EIF2S2,EIF1AX,RPS6,RPL13A,RPL2…
GO:0000184	Nuclear-transcribed mrna catabolic process, nonsense-mediated decay	92	8.11538	top	7.63e-05	ks	9606.ENSP00000220849,9606.ENSP00000222247,9606.ENSP00000225430,9606.ENSP00000230050,9606.ENSP00000251453,9606.ENSP00000259469,9606.ENSP00000262584,9606.ENSP00000269349,9606.ENSP00000270066,9606.ENSP00000270625,9606.ENSP00000274242,9606.ENSP00000278572,9606.ENSP00000296674,9606.ENSP00000302896,9606.ENSP00000307889,9606.ENSP00000309334,9606.ENSP00000309830,9606.ENSP00000311430,9606.ENSP00000313007,…	EIF3E,RPL18A,RPL19,RPS12,RPS16,RPL35,RPL8,EIF4A3,SMG9,RPS11,RPL37,RPS3,RPS23,RPS9,RPL13,RPL15,RPL38,RPL4,PABPC1,RPS15A,RPLP2,PPP2R1A,PPP2R2A,NCBP2,RPS7,RPL7,RPS2,RPS21,RPL3,RPL27A,RPL21,RPLP1,RPS17,RPS3A,RPSA,RPL22,RPS26,ETF1,RPL12,RPL39,RPS27,RPL5,MAGOH,RPL7A,RPS4X,RPL10A,RPL11,NCBP1,EXOSC10,RPS6,RPL13A,RPL24,RPL34,RPL14,RPS8,RPS14,WIBG,RPL31,RPL23A,RPS18,RPL17,GSPT1,RPL9,RPL6,RPL36A,RPL10,RPS24…
GO:0006614	SRP-dependent cotranslational protein targeting to membrane	83	8.61733	top	0.00022	ks	9606.ENSP00000222247,9606.ENSP00000223641,9606.ENSP00000225430,9606.ENSP00000230050,9606.ENSP00000243253,9606.ENSP00000251453,9606.ENSP00000259469,9606.ENSP00000262584,9606.ENSP00000265044,9606.ENSP00000267884,9606.ENSP00000270625,9606.ENSP00000274242,9606.ENSP00000278572,9606.ENSP00000296674,9606.ENSP00000302896,9606.ENSP00000305230,9606.ENSP00000307889,9606.ENSP00000309334,9606.ENSP00000309830,…	RPL18A,SEC61B,RPL19,RPS12,SEC61A1,RPS16,RPL35,RPL8,SSR3,SRP14,RPS11,RPL37,RPS3,RPS23,RPS9,SRP9,RPL13,RPL15,RPL38,RPL4,SRP68,RPS15A,RPLP2,RPS7,RPL7,RPS2,SRP72,RPS21,RPL3,RPL27A,RPL21,RPLP1,RPS17,RPS3A,RPSA,RPL22,RPS26,RPL12,RPL39,RPS27,RPL5,RPL7A,RPS4X,RPL10A,RPL11,RPS6,RPL13A,RPL24,RPL34,RPL14,RPS8,RPS14,RPL31,RPL23A,RPS18,RPL17,RPL9,RPL6,RPL36A,RPL10,RPS24,RPL32,RPL37A,RPL29,RPL35A,RPL23,RPL30,R…
GO:0019080	Viral gene expression	104	7.73379	top	0.00022	ks	9606.ENSP00000216190,9606.ENSP00000222247,9606.ENSP00000225430,9606.ENSP00000230050,9606.ENSP00000231498,9606.ENSP00000245544,9606.ENSP00000251453,9606.ENSP00000253108,9606.ENSP00000259469,9606.ENSP00000261396,9606.ENSP00000262584,9606.ENSP00000270625,9606.ENSP00000274242,9606.ENSP00000278572,9606.ENSP00000280557,9606.ENSP00000283195,9606.ENSP00000285968,9606.ENSP00000296674,9606.ENSP00000302896,…	EIF3D,RPL18A,RPL19,RPS12,NUP155,NUP85,RPS16,EIF3G,RPL35,NUP133,RPL8,RPS11,RPL37,RPS3,DENR,RANBP2,NUP205,RPS23,RPS9,RPL13,RPL15,RPL38,NUP93,RPL4,RPS15A,RPLP2,RPS7,RPL7,RPS2,NUP43,NUP50,RPS21,RPL3,RPL27A,RPL21,RPLP1,RPS17,RPS3A,RPSA,RPL22,RPS26,PTBP1,NUP214,PCBP2,EIF3B,RPL12,RPL39,TPR,DHX9,RPS27,EIF3A,RPL5,MCTS1,RPL7A,RPS4X,RPL10A,RPL11,RPS6,SEC13,RPL13A,RPL24,RPL34,RAE1,RPL14,RPS8,SEH1L,RPS14,SSB,…
GO:0006613	Cotranslational protein targeting to membrane	85	8.30898	top	0.00035	ks	9606.ENSP00000222247,9606.ENSP00000223641,9606.ENSP00000225430,9606.ENSP00000230050,9606.ENSP00000243253,9606.ENSP00000244763,9606.ENSP00000251453,9606.ENSP00000259469,9606.ENSP00000262584,9606.ENSP00000265044,9606.ENSP00000267884,9606.ENSP00000270625,9606.ENSP00000274242,9606.ENSP00000278572,9606.ENSP00000296674,9606.ENSP00000302896,9606.ENSP00000305230,9606.ENSP00000306788,9606.ENSP00000307889,…	RPL18A,SEC61B,RPL19,RPS12,SEC61A1,SSR1,RPS16,RPL35,RPL8,SSR3,SRP14,RPS11,RPL37,RPS3,RPS23,RPS9,SRP9,ARL6IP1,RPL13,RPL15,RPL38,RPL4,SRP68,RPS15A,RPLP2,RPS7,RPL7,RPS2,SRP72,RPS21,RPL3,RPL27A,RPL21,RPLP1,RPS17,RPS3A,RPSA,RPL22,RPS26,RPL12,RPL39,RPS27,RPL5,RPL7A,RPS4X,RPL10A,RPL11,RPS6,RPL13A,RPL24,RPL34,RPL14,RPS8,RPS14,RPL31,RPL23A,RPS18,RPL17,RPL9,RPL6,RPL36A,RPL10,RPS24,RPL32,RPL37A,RPL29,RPL35A,…
GO:0070972	Protein localization to endoplasmic reticulum	97	7.58694	top	0.001	ks	9606.ENSP00000217402,9606.ENSP00000221566,9606.ENSP00000222247,9606.ENSP00000223641,9606.ENSP00000225430,9606.ENSP00000230050,9606.ENSP00000243253,9606.ENSP00000251453,9606.ENSP00000259469,9606.ENSP00000262584,9606.ENSP00000263672,9606.ENSP00000264710,9606.ENSP00000265044,9606.ENSP00000267884,9606.ENSP00000268261,9606.ENSP00000270625,9606.ENSP00000274242,9606.ENSP00000278572,9606.ENSP00000296674,…	CHMP4B,SGTA,RPL18A,SEC61B,RPL19,RPS12,SEC61A1,RPS16,RPL35,RPL8,SPCS2,RAB10,SSR3,SRP14,PMM2,RPS11,RPL37,RPS3,RPS23,RPS9,SRP9,RPL13,RPL15,RPL38,RPL4,SRP68,RPS15A,RPLP2,HSPA5,CHMP4A,SEC16A,RPS7,RPL7,RPS2,SRP72,VAPA,RPS21,RPL3,RPL27A,RPL21,RPLP1,RPS17,RPS3A,RPSA,RPL22,RPS26,RPL12,RPL39,RPS27,RPL5,RPL7A,RPS4X,RPL10A,RPL11,RPS6,RPL13A,RPL24,RPL34,RPL14,RPS8,RPS14,RPL31,RPL23A,BCAP31,RPS18,RPL17,RPL9,RP…
GO:0043299	Leukocyte degranulation	154	5.22043	top	0.0015	ks	9606.ENSP00000211998,9606.ENSP00000215754,9606.ENSP00000215832,9606.ENSP00000216392,9606.ENSP00000216962,9606.ENSP00000217971,9606.ENSP00000219150,9606.ENSP00000219313,9606.ENSP00000222968,9606.ENSP00000223321,9606.ENSP00000226253,9606.ENSP00000226574,9606.ENSP00000227266,9606.ENSP00000228506,9606.ENSP00000228740,9606.ENSP00000229795,9606.ENSP00000236671,9606.ENSP00000245907,9606.ENSP00000249923,…	VCL,MIF,MAPK1,PYGL,PYGB,PGRMC1,CORO1A,PSMD7,PDAP1,PSMA2,ALDOC,NFKB1,CTSC,MLEC,LTA4H,MAPK14,CTSD,C3,COPB1,RAP1B,KRT1,ACLY,LGALS3,CAB39,PSMB7,SDCBP,ITGAV,PSMD11,FAF2,PSMB1,COTL1,ERP44,CNN2,A1BG,VAMP8,CBL,PSMD3,RAB10,ANXA3,RAB7A,SRP14,IQGAP1,PFKL,PSMA5,S100A11,DYNC1LI1,FTH1,STOM,CCT8,KPNB1,PDXK,CSTB,ARPC5,S100P,APEH,FABP5,CCT2,PA2G4,EEF2,PSMD1,PSMD2,RAB6A,ATAD3B,CPNE1,RAP2B,PKM,IMPDH2,LAMP1,ACAA1,HS…
GO:0002275	Myeloid cell activation involved in immune response	154	5.21835	top	0.0016	ks	9606.ENSP00000211998,9606.ENSP00000215754,9606.ENSP00000215832,9606.ENSP00000216392,9606.ENSP00000216962,9606.ENSP00000217971,9606.ENSP00000219313,9606.ENSP00000222968,9606.ENSP00000223321,9606.ENSP00000226253,9606.ENSP00000226574,9606.ENSP00000227266,9606.ENSP00000228506,9606.ENSP00000228740,9606.ENSP00000229795,9606.ENSP00000236671,9606.ENSP00000245907,9606.ENSP00000249923,9606.ENSP00000250559,…	VCL,MIF,MAPK1,PYGL,PYGB,PGRMC1,PSMD7,PDAP1,PSMA2,ALDOC,NFKB1,CTSC,MLEC,LTA4H,MAPK14,CTSD,C3,COPB1,RAP1B,KRT1,ACLY,LGALS3,CAB39,PSMB7,SDCBP,ITGAV,PSMD11,FAF2,PSMB1,COTL1,ERP44,CNN2,A1BG,VAMP8,CBL,PSMD3,RAB10,ANXA3,RAB7A,SRP14,IQGAP1,PFKL,PSMA5,S100A11,DYNC1LI1,FTH1,STOM,CCT8,KPNB1,PDXK,CSTB,ARPC5,S100P,APEH,FABP5,CCT2,PA2G4,EEF2,PSMD1,PSMD2,RAB6A,ATAD3B,CPNE1,RAP2B,PKM,IMPDH2,KARS,LAMP1,ACAA1,HSP9…
GO:0002444	Myeloid leukocyte mediated immunity	155	5.06346	top	0.0016	ks	9606.ENSP00000211998,9606.ENSP00000215754,9606.ENSP00000215832,9606.ENSP00000216392,9606.ENSP00000216962,9606.ENSP00000217971,9606.ENSP00000219313,9606.ENSP00000222968,9606.ENSP00000223321,9606.ENSP00000226253,9606.ENSP00000226574,9606.ENSP00000227266,9606.ENSP00000228506,9606.ENSP00000228740,9606.ENSP00000229795,9606.ENSP00000236671,9606.ENSP00000245907,9606.ENSP00000249923,9606.ENSP00000250559,…	VCL,MIF,MAPK1,PYGL,PYGB,PGRMC1,PSMD7,PDAP1,PSMA2,ALDOC,NFKB1,CTSC,MLEC,LTA4H,MAPK14,CTSD,C3,COPB1,RAP1B,KRT1,ACLY,LGALS3,CAB39,PSMB7,SDCBP,ITGAV,PSMD11,FAF2,PSMB1,COTL1,ERP44,CNN2,A1BG,VAMP8,CBL,PSMD3,RAB10,ANXA3,RAB7A,SRP14,IQGAP1,PFKL,PSMA5,S100A11,DYNC1LI1,FTH1,STOM,CCT8,KPNB1,PDXK,CSTB,ARPC5,S100P,APEH,FABP5,CCT2,PA2G4,JAGN1,EEF2,PSMD1,PSMD2,RAB6A,ATAD3B,CPNE1,RAP2B,PKM,IMPDH2,LAMP1,ACAA1,HSP…
GO:0002446	Neutrophil mediated immunity	153	5.18954	top	0.0016	ks	9606.ENSP00000211998,9606.ENSP00000215754,9606.ENSP00000215832,9606.ENSP00000216392,9606.ENSP00000216962,9606.ENSP00000217971,9606.ENSP00000219313,9606.ENSP00000222968,9606.ENSP00000223321,9606.ENSP00000226253,9606.ENSP00000226574,9606.ENSP00000227266,9606.ENSP00000228506,9606.ENSP00000228740,9606.ENSP00000229795,9606.ENSP00000236671,9606.ENSP00000245907,9606.ENSP00000249923,9606.ENSP00000250559,…	VCL,MIF,MAPK1,PYGL,PYGB,PGRMC1,PSMD7,PDAP1,PSMA2,ALDOC,NFKB1,CTSC,MLEC,LTA4H,MAPK14,CTSD,C3,COPB1,RAP1B,KRT1,ACLY,LGALS3,CAB39,PSMB7,SDCBP,ITGAV,PSMD11,FAF2,PSMB1,COTL1,ERP44,CNN2,A1BG,VAMP8,PSMD3,RAB10,ANXA3,RAB7A,SRP14,IQGAP1,PFKL,PSMA5,S100A11,DYNC1LI1,FTH1,STOM,CCT8,KPNB1,PDXK,CSTB,ARPC5,S100P,APEH,FABP5,CCT2,PA2G4,JAGN1,EEF2,PSMD1,PSMD2,RAB6A,ATAD3B,CPNE1,RAP2B,PKM,IMPDH2,LAMP1,ACAA1,HSP90AA…
GO:0006612	Protein targeting to membrane	94	7.22307	top	0.0016	ks	9606.ENSP00000217402,9606.ENSP00000221566,9606.ENSP00000222247,9606.ENSP00000223641,9606.ENSP00000225430,9606.ENSP00000230050,9606.ENSP00000243253,9606.ENSP00000244763,9606.ENSP00000251453,9606.ENSP00000259469,9606.ENSP00000260130,9606.ENSP00000262584,9606.ENSP00000265044,9606.ENSP00000267202,9606.ENSP00000267884,9606.ENSP00000270625,9606.ENSP00000274242,9606.ENSP00000278572,9606.ENSP00000296674,…	CHMP4B,SGTA,RPL18A,SEC61B,RPL19,RPS12,SEC61A1,SSR1,RPS16,RPL35,SDCBP,RPL8,SSR3,VPS37B,SRP14,RPS11,RPL37,RPS3,RPS23,RPS9,SRP9,ARL6IP1,RPL13,RPL15,RPL38,RPL4,SRP68,RPS15A,RPLP2,HSPA5,CHMP4A,RPS7,RPL7,RPS2,SRP72,RPS21,RPL3,RPL27A,RPL21,RPLP1,RPS17,RPS3A,RPSA,RPL22,RPS26,RPL12,RPL39,RPS27,RPL5,RPL7A,RPS4X,RPL10A,RPL11,RPS6,RPL13A,RPL24,RPL34,RPL14,RPS8,RPS14,RPL31,RPL23A,RPS18,RPL17,RPL9,RPL6,RPL36A,…
GO:0033108	Mitochondrial respiratory chain complex assembly	19	7.62547	bottom	0.0016	afc	9606.ENSP00000184266,9606.ENSP00000237889,9606.ENSP00000258975,9606.ENSP00000259037,9606.ENSP00000263774,9606.ENSP00000268668,9606.ENSP00000276062,9606.ENSP00000287295,9606.ENSP00000296597,9606.ENSP00000296684,9606.ENSP00000315774,9606.ENSP00000330737,9606.ENSP00000332887,9606.ENSP00000354762,9606.ENSP00000356972,9606.ENSP00000392709,9606.ENSP00000406327,9606.ENSP00000420588,9606.ENSP00000430494	NDUFB4,NDUFB3,TACO1,NDUFB5,NDUFS3,NDUFB10,NDUFB11,AIFM1,NDUFAF2,NDUFS4,NDUFS8,NDUFA12,UQCR10,COA3,NDUFS2,NDUFS1,COX20,TFAM,UQCRB
GO:0042119	Neutrophil activation	152	5.15985	top	0.0016	ks	9606.ENSP00000211998,9606.ENSP00000215754,9606.ENSP00000215832,9606.ENSP00000216392,9606.ENSP00000216962,9606.ENSP00000217971,9606.ENSP00000219313,9606.ENSP00000222968,9606.ENSP00000223321,9606.ENSP00000226253,9606.ENSP00000226574,9606.ENSP00000227266,9606.ENSP00000228506,9606.ENSP00000228740,9606.ENSP00000229795,9606.ENSP00000236671,9606.ENSP00000245907,9606.ENSP00000249923,9606.ENSP00000250559,…	VCL,MIF,MAPK1,PYGL,PYGB,PGRMC1,PSMD7,PDAP1,PSMA2,ALDOC,NFKB1,CTSC,MLEC,LTA4H,MAPK14,CTSD,C3,COPB1,RAP1B,KRT1,ACLY,LGALS3,CAB39,PSMB7,SDCBP,ITGAV,PSMD11,FAF2,PSMB1,COTL1,ERP44,CNN2,A1BG,VAMP8,PSMD3,RAB10,ANXA3,RAB7A,SRP14,IQGAP1,PFKL,PSMA5,S100A11,DYNC1LI1,FTH1,IL18,STOM,CCT8,KPNB1,PDXK,CSTB,ARPC5,S100P,APEH,FABP5,CCT2,PA2G4,EEF2,PSMD1,PSMD2,RAB6A,ATAD3B,CPNE1,RAP2B,PKM,IMPDH2,LAMP1,ACAA1,HSP90AA1…
GO:0043312	Neutrophil degranulation	151	5.31923	top	0.0016	ks	9606.ENSP00000211998,9606.ENSP00000215754,9606.ENSP00000215832,9606.ENSP00000216392,9606.ENSP00000216962,9606.ENSP00000217971,9606.ENSP00000219313,9606.ENSP00000222968,9606.ENSP00000223321,9606.ENSP00000226253,9606.ENSP00000226574,9606.ENSP00000227266,9606.ENSP00000228506,9606.ENSP00000228740,9606.ENSP00000229795,9606.ENSP00000236671,9606.ENSP00000245907,9606.ENSP00000249923,9606.ENSP00000250559,…	VCL,MIF,MAPK1,PYGL,PYGB,PGRMC1,PSMD7,PDAP1,PSMA2,ALDOC,NFKB1,CTSC,MLEC,LTA4H,MAPK14,CTSD,C3,COPB1,RAP1B,KRT1,ACLY,LGALS3,CAB39,PSMB7,SDCBP,ITGAV,PSMD11,FAF2,PSMB1,COTL1,ERP44,CNN2,A1BG,VAMP8,PSMD3,RAB10,ANXA3,RAB7A,SRP14,IQGAP1,PFKL,PSMA5,S100A11,DYNC1LI1,FTH1,STOM,CCT8,KPNB1,PDXK,CSTB,ARPC5,S100P,APEH,FABP5,CCT2,PA2G4,EEF2,PSMD1,PSMD2,RAB6A,ATAD3B,CPNE1,RAP2B,PKM,IMPDH2,LAMP1,ACAA1,HSP90AA1,TUBB…
GO:0045047	Protein targeting to er	92	7.47068	top	0.0016	ks	9606.ENSP00000217402,9606.ENSP00000221566,9606.ENSP00000222247,9606.ENSP00000223641,9606.ENSP00000225430,9606.ENSP00000230050,9606.ENSP00000243253,9606.ENSP00000251453,9606.ENSP00000259469,9606.ENSP00000262584,9606.ENSP00000263672,9606.ENSP00000265044,9606.ENSP00000267884,9606.ENSP00000268261,9606.ENSP00000270625,9606.ENSP00000274242,9606.ENSP00000278572,9606.ENSP00000296674,9606.ENSP00000302896,…	CHMP4B,SGTA,RPL18A,SEC61B,RPL19,RPS12,SEC61A1,RPS16,RPL35,RPL8,SPCS2,SSR3,SRP14,PMM2,RPS11,RPL37,RPS3,RPS23,RPS9,SRP9,RPL13,RPL15,RPL38,RPL4,SRP68,RPS15A,RPLP2,HSPA5,CHMP4A,RPS7,RPL7,RPS2,SRP72,RPS21,RPL3,RPL27A,RPL21,RPLP1,RPS17,RPS3A,RPSA,RPL22,RPS26,RPL12,RPL39,RPS27,RPL5,RPL7A,RPS4X,RPL10A,RPL11,RPS6,RPL13A,RPL24,RPL34,RPL14,RPS8,RPS14,RPL31,RPL23A,RPS18,RPL17,RPL9,RPL6,RPL36A,RPL10,RPS24,RPL…
GO:0045055	Regulated exocytosis	187	4.93307	top	0.0016	ks	9606.ENSP00000054666,9606.ENSP00000168148,9606.ENSP00000205948,9606.ENSP00000211998,9606.ENSP00000215754,9606.ENSP00000215832,9606.ENSP00000216181,9606.ENSP00000216392,9606.ENSP00000216962,9606.ENSP00000217971,9606.ENSP00000219150,9606.ENSP00000219313,9606.ENSP00000222968,9606.ENSP00000223321,9606.ENSP00000226253,9606.ENSP00000226574,9606.ENSP00000227266,9606.ENSP00000228506,9606.ENSP00000228740,…	VAMP3,SPP2,APOH,VCL,MIF,MAPK1,MYH9,PYGL,PYGB,PGRMC1,CORO1A,PSMD7,PDAP1,PSMA2,ALDOC,NFKB1,CTSC,MLEC,LTA4H,MAPK14,CTSD,C3,TUBA4A,COPB1,RAP1B,KRT1,ACTN4,ACLY,LGALS3,CAB39,PSMB7,SDCBP,THBS1,ITGAV,PSMD11,FAF2,PSMB1,COTL1,ERP44,LGALS3BP,CNN2,A1BG,NAPA,APLP2,VAMP8,CBL,PSMD3,RAB10,ANXA3,KNG1,RAB7A,ITIH4,SRP14,IQGAP1,PFKL,PSMA5,S100A11,DYNC1LI1,FTH1,ENDOD1,OLA1,STOM,CCT8,KPNB1,CALM3,PDXK,CSTB,ARPC5,ALB,S1…
GO:0072599	Establishment of protein localization to endoplasmic reticulum	93	7.49504	top	0.0016	ks	9606.ENSP00000217402,9606.ENSP00000221566,9606.ENSP00000222247,9606.ENSP00000223641,9606.ENSP00000225430,9606.ENSP00000230050,9606.ENSP00000243253,9606.ENSP00000251453,9606.ENSP00000259469,9606.ENSP00000262584,9606.ENSP00000263672,9606.ENSP00000264710,9606.ENSP00000265044,9606.ENSP00000267884,9606.ENSP00000268261,9606.ENSP00000270625,9606.ENSP00000274242,9606.ENSP00000278572,9606.ENSP00000296674,…	CHMP4B,SGTA,RPL18A,SEC61B,RPL19,RPS12,SEC61A1,RPS16,RPL35,RPL8,SPCS2,RAB10,SSR3,SRP14,PMM2,RPS11,RPL37,RPS3,RPS23,RPS9,SRP9,RPL13,RPL15,RPL38,RPL4,SRP68,RPS15A,RPLP2,HSPA5,CHMP4A,RPS7,RPL7,RPS2,SRP72,RPS21,RPL3,RPL27A,RPL21,RPLP1,RPS17,RPS3A,RPSA,RPL22,RPS26,RPL12,RPL39,RPS27,RPL5,RPL7A,RPS4X,RPL10A,RPL11,RPS6,RPL13A,RPL24,RPL34,RPL14,RPS8,RPS14,RPL31,RPL23A,RPS18,RPL17,RPL9,RPL6,RPL36A,RPL10,RPS…
GO:0000956	Nuclear-transcribed mrna catabolic process	114	5.91148	top	0.0019	ks	9606.ENSP00000220849,9606.ENSP00000222247,9606.ENSP00000225430,9606.ENSP00000225792,9606.ENSP00000230050,9606.ENSP00000251453,9606.ENSP00000259469,9606.ENSP00000262584,9606.ENSP00000263579,9606.ENSP00000265564,9606.ENSP00000267973,9606.ENSP00000269349,9606.ENSP00000270066,9606.ENSP00000270625,9606.ENSP00000274242,9606.ENSP00000278572,9606.ENSP00000296674,9606.ENSP00000302896,9606.ENSP00000307889,…	EIF3E,RPL18A,RPL19,DDX5,RPS12,RPS16,RPL35,RPL8,DCPS,EXOSC7,WDR61,EIF4A3,SMG9,RPS11,RPL37,RPS3,RPS23,RPS9,RPL13,PDE12,RPL15,RPL38,RPL4,PABPC1,EXOSC4,RPS15A,CNOT1,RPLP2,EXOSC3,PPP2R1A,PPP2R2A,NCBP2,RPS7,RPL7,RPS2,RPS21,RPL3,RPL27A,RPL21,RPLP1,RPS17,RPS3A,RPSA,RPL22,THRAP3,RPS26,EDC4,ETF1,RPL12,RPL39,HBS1L,RPS27,RPL5,MAGOH,RPL7A,RPS4X,RPL10A,RPL11,NCBP1,MRTO4,LSM2,EXOSC10,XRN2,DIS3,RPS6,EXOSC8,RPL13…
GO:0019083	Viral transcription	91	7.46095	top	0.0019	ks	9606.ENSP00000222247,9606.ENSP00000225430,9606.ENSP00000230050,9606.ENSP00000231498,9606.ENSP00000245544,9606.ENSP00000251453,9606.ENSP00000259469,9606.ENSP00000261396,9606.ENSP00000262584,9606.ENSP00000270625,9606.ENSP00000274242,9606.ENSP00000278572,9606.ENSP00000283195,9606.ENSP00000285968,9606.ENSP00000296674,9606.ENSP00000302896,9606.ENSP00000307889,9606.ENSP00000309334,9606.ENSP00000309830,…	RPL18A,RPL19,RPS12,NUP155,NUP85,RPS16,RPL35,NUP133,RPL8,RPS11,RPL37,RPS3,RANBP2,NUP205,RPS23,RPS9,RPL13,RPL15,RPL38,NUP93,RPL4,RPS15A,RPLP2,RPS7,RPL7,RPS2,NUP43,NUP50,RPS21,RPL3,RPL27A,RPL21,RPLP1,RPS17,RPS3A,RPSA,RPL22,RPS26,NUP214,RPL12,RPL39,TPR,DHX9,RPS27,RPL5,RPL7A,RPS4X,RPL10A,RPL11,RPS6,SEC13,RPL13A,RPL24,RPL34,RAE1,RPL14,RPS8,SEH1L,RPS14,RPL31,RPL23A,RPS18,RPL17,RPL9,RPL6,RPL36A,RPL10,RPS…
GO:0036230	Granulocyte activation	153	5.18879	top	0.0019	ks	9606.ENSP00000211998,9606.ENSP00000215754,9606.ENSP00000215832,9606.ENSP00000216392,9606.ENSP00000216962,9606.ENSP00000217971,9606.ENSP00000219313,9606.ENSP00000222968,9606.ENSP00000223321,9606.ENSP00000226253,9606.ENSP00000226574,9606.ENSP00000227266,9606.ENSP00000228506,9606.ENSP00000228740,9606.ENSP00000229795,9606.ENSP00000236671,9606.ENSP00000245907,9606.ENSP00000249923,9606.ENSP00000250559,…	VCL,MIF,MAPK1,PYGL,PYGB,PGRMC1,PSMD7,PDAP1,PSMA2,ALDOC,NFKB1,CTSC,MLEC,LTA4H,MAPK14,CTSD,C3,COPB1,RAP1B,KRT1,ACLY,LGALS3,CAB39,PSMB7,SDCBP,ITGAV,PSMD11,FAF2,PSMB1,COTL1,ERP44,CNN2,A1BG,VAMP8,PSMD3,RAB10,ANXA3,RAB7A,SRP14,IQGAP1,PFKL,PSMA5,S100A11,DYNC1LI1,FTH1,IL18,STOM,CCT8,KPNB1,PDXK,CSTB,ARPC5,S100P,APEH,FABP5,CCT2,PA2G4,EEF2,PSMD1,PSMD2,RAB6A,ATAD3B,CPNE1,RAP2B,PKM,IMPDH2,KARS,LAMP1,ACAA1,HSP…
GO:0002274	Myeloid leukocyte activation	159	4.82005	top	0.0026	ks	9606.ENSP00000211998,9606.ENSP00000215754,9606.ENSP00000215832,9606.ENSP00000216392,9606.ENSP00000216962,9606.ENSP00000217971,9606.ENSP00000219313,9606.ENSP00000222553,9606.ENSP00000222968,9606.ENSP00000223321,9606.ENSP00000226253,9606.ENSP00000226574,9606.ENSP00000227266,9606.ENSP00000228506,9606.ENSP00000228740,9606.ENSP00000229795,9606.ENSP00000236671,9606.ENSP00000245907,9606.ENSP00000249923,…	VCL,MIF,MAPK1,PYGL,PYGB,PGRMC1,PSMD7,NAMPT,PDAP1,PSMA2,ALDOC,NFKB1,CTSC,MLEC,LTA4H,MAPK14,CTSD,C3,COPB1,RAP1B,KRT1,ACLY,LGALS3,NOTCH2,CAB39,PSMB7,SDCBP,ITGAV,PSMD11,FAF2,PSMB1,COTL1,ERP44,CNN2,A1BG,VAMP8,CBL,PSMD3,RAB10,ANXA3,RAB7A,SRP14,IQGAP1,PFKL,PSMA5,S100A11,DYNC1LI1,FTH1,IL18,STOM,CCT8,KPNB1,PDXK,CSTB,ARPC5,S100P,APEH,FABP5,CCT2,PA2G4,EEF2,PSMD1,PSMD2,RAB6A,ATAD3B,CPNE1,RAP2B,PKM,IMPDH2,KAR…
GO:0002366	Leukocyte activation involved in immune response	163	4.76398	top	0.0026	ks	9606.ENSP00000211998,9606.ENSP00000215754,9606.ENSP00000215832,9606.ENSP00000215909,9606.ENSP00000216392,9606.ENSP00000216962,9606.ENSP00000217971,9606.ENSP00000219150,9606.ENSP00000219313,9606.ENSP00000222968,9606.ENSP00000223321,9606.ENSP00000226253,9606.ENSP00000226574,9606.ENSP00000227266,9606.ENSP00000228506,9606.ENSP00000228740,9606.ENSP00000229795,9606.ENSP00000233146,9606.ENSP00000234420,…	VCL,MIF,MAPK1,LGALS1,PYGL,PYGB,PGRMC1,CORO1A,PSMD7,PDAP1,PSMA2,ALDOC,NFKB1,CTSC,MLEC,LTA4H,MAPK14,MSH2,MSH6,CTSD,C3,COPB1,RAP1B,KRT1,ACLY,LGALS3,NOTCH2,CAB39,PSMB7,SDCBP,ITGAV,PSMD11,FAF2,PSMB1,COTL1,ERP44,CNN2,A1BG,VAMP8,CBL,PSMD3,RAB10,ANXA3,RAB7A,SRP14,IQGAP1,PFKL,PSMA5,S100A11,DYNC1LI1,FTH1,STOM,CCT8,KPNB1,PDXK,CSTB,ARPC5,S100P,APEH,FABP5,CCT2,PA2G4,EEF2,PSMD1,PSMD2,RAB6A,ATAD3B,CPNE1,RAP2B,P…
GO:0045321	Leukocyte activation	193	4.19599	top	0.0026	ks	9606.ENSP00000211998,9606.ENSP00000215754,9606.ENSP00000215832,9606.ENSP00000215909,9606.ENSP00000216181,9606.ENSP00000216392,9606.ENSP00000216962,9606.ENSP00000217971,9606.ENSP00000219150,9606.ENSP00000219313,9606.ENSP00000222553,9606.ENSP00000222968,9606.ENSP00000223321,9606.ENSP00000226253,9606.ENSP00000226574,9606.ENSP00000227266,9606.ENSP00000228506,9606.ENSP00000228740,9606.ENSP00000229795,…	VCL,MIF,MAPK1,LGALS1,MYH9,PYGL,PYGB,PGRMC1,CORO1A,PSMD7,NAMPT,PDAP1,PSMA2,ALDOC,NFKB1,CTSC,MLEC,LTA4H,MAPK14,MSH2,MSH6,CTSD,C3,COPB1,RAP1B,KRT1,ACLY,LGALS3,NOTCH2,CAB39,LRRC8A,PSMB7,SDCBP,ITGAV,PSMD11,FAF2,PSMB1,DNAJA3,COTL1,ERP44,PRDX1,CNN2,A1BG,CD81,VAMP8,CBL,PSMD3,RAB10,ANXA3,RAB7A,CDK6,SRP14,IQGAP1,PFKL,PSMA5,S100A11,DYNC1LI1,FTH1,IL18,STOM,CCT8,KPNB1,PDXK,CSTB,ARPC5,S100P,APEH,FABP5,HPRT1,CC…
GO:0002181	Cytoplasmic translation	57	8.16652	top	0.0039	ks	9606.ENSP00000216190,9606.ENSP00000216554,9606.ENSP00000220849,9606.ENSP00000222247,9606.ENSP00000225430,9606.ENSP00000248342,9606.ENSP00000253039,9606.ENSP00000253108,9606.ENSP00000261868,9606.ENSP00000262584,9606.ENSP00000280557,9606.ENSP00000293831,9606.ENSP00000296674,9606.ENSP00000309334,9606.ENSP00000309830,9606.ENSP00000326381,9606.ENSP00000329715,9606.ENSP00000332604,9606.ENSP00000338788,…	EIF3D,EIF5,EIF3E,RPL18A,RPL19,EIF3K,EIF2S3,EIF3G,EIF3J,RPL8,DENR,EIF4A1,RPS23,RPL15,RPL38,EIF4A2,DRG1,EIF3C,ZC3H15,RPS21,RPLP1,RPSA,RPL22,RPS26,ETF1,EIF3B,RPL39,EIF3A,MCTS1,EIF3I,RPL10A,RPL11,EIF2S2,RPL24,RPL31,RBM4,RPL17,TMA7,GSPT1,RPL9,RPL6,RPL36A,EIF4G1,RPL32,RPL29,RPL35A,RPL30,RPL26L1,EIF3H,EIF3F,EIF3M,RPL18,RPLP0,RPL26,RPL36,RPS28,EIF3L
GO:0006401	RNA catabolic process	128	5.20887	top	0.0045	ks	9606.ENSP00000220849,9606.ENSP00000222247,9606.ENSP00000225430,9606.ENSP00000225792,9606.ENSP00000227322,9606.ENSP00000230050,9606.ENSP00000230640,9606.ENSP00000242784,9606.ENSP00000251453,9606.ENSP00000254878,9606.ENSP00000259469,9606.ENSP00000262584,9606.ENSP00000263579,9606.ENSP00000265564,9606.ENSP00000267973,9606.ENSP00000269349,9606.ENSP00000270066,9606.ENSP00000270625,9606.ENSP00000274242,…	EIF3E,RPL18A,RPL19,DDX5,ZPR1,RPS12,SKIV2L2,C19orf43,RPS16,HRSP12,RPL35,RPL8,DCPS,EXOSC7,WDR61,EIF4A3,SMG9,RPS11,RPL37,RPS3,RPS23,RPS9,FEN1,RPL13,PDE12,RPL15,RPL38,RPL4,PABPC1,HNRNPD,EXOSC4,RPS15A,CNOT1,RPLP2,EXOSC3,PPP2R1A,PPP2R2A,NCBP2,RPS7,RPL7,RPS2,RPS21,RPL3,RPL27A,RPL21,RPLP1,RPS17,RPS3A,RPSA,RPL22,THRAP3,SND1,RPS26,EDC4,ETF1,RPL12,RPL39,HBS1L,RPS27,RPL5,MAGOH,RPL7A,PABPC4,RPS4X,YTHDF2,RPL10…
GO:0006402	mRNA catabolic process	120	5.38696	top	0.0052	ks	9606.ENSP00000220849,9606.ENSP00000222247,9606.ENSP00000225430,9606.ENSP00000225792,9606.ENSP00000230050,9606.ENSP00000251453,9606.ENSP00000254878,9606.ENSP00000259469,9606.ENSP00000262584,9606.ENSP00000263579,9606.ENSP00000265564,9606.ENSP00000267973,9606.ENSP00000269349,9606.ENSP00000270066,9606.ENSP00000270625,9606.ENSP00000274242,9606.ENSP00000278572,9606.ENSP00000296674,9606.ENSP00000302896,…	EIF3E,RPL18A,RPL19,DDX5,RPS12,RPS16,HRSP12,RPL35,RPL8,DCPS,EXOSC7,WDR61,EIF4A3,SMG9,RPS11,RPL37,RPS3,RPS23,RPS9,RPL13,PDE12,RPL15,RPL38,RPL4,PABPC1,EXOSC4,RPS15A,CNOT1,RPLP2,EXOSC3,PPP2R1A,PPP2R2A,NCBP2,RPS7,RPL7,RPS2,RPS21,RPL3,RPL27A,RPL21,RPLP1,RPS17,RPS3A,RPSA,RPL22,THRAP3,RPS26,EDC4,ETF1,RPL12,RPL39,HBS1L,RPS27,RPL5,MAGOH,RPL7A,RPS4X,YTHDF2,RPL10A,RPL11,NCBP1,MRTO4,HSPA1B,LSM2,EXOSC10,XRN2,D…
GO:0090150	Establishment of protein localization to membrane	113	5.87002	top	0.0053	ks	9606.ENSP00000054666,9606.ENSP00000217402,9606.ENSP00000221566,9606.ENSP00000222247,9606.ENSP00000223641,9606.ENSP00000225430,9606.ENSP00000230050,9606.ENSP00000234160,9606.ENSP00000243253,9606.ENSP00000244763,9606.ENSP00000251453,9606.ENSP00000259469,9606.ENSP00000260130,9606.ENSP00000261890,9606.ENSP00000262584,9606.ENSP00000264710,9606.ENSP00000265044,9606.ENSP00000267202,9606.ENSP00000267884,…	VAMP3,CHMP4B,SGTA,RPL18A,SEC61B,RPL19,RPS12,GORASP2,SEC61A1,SSR1,RPS16,RPL35,SDCBP,RAB11A,RPL8,RAB10,SSR3,VPS37B,SRP14,RPS11,RPL37,EGFR,RPS3,CALM3,RPS23,VPS35,RAB8A,RPS9,HSPA4,SRP9,ARL6IP1,RPL13,RPL15,RPL38,RPL4,SRP68,RPS15A,RPLP2,HSPA5,CHMP4A,SEC16A,RFTN1,HSP90AA1,RPS7,RPL7,RPS2,SRP72,RPS21,RPL3,RPL27A,RPL21,RPLP1,RPS17,RPS3A,RPSA,RPL22,AGK,RPS26,SPTBN1,RPL12,RPL39,ATP1B1,RPS27,RPL5,RPL7A,RPS4X,…
GO:0034655	Nucleobase-containing compound catabolic process	153	4.62431	top	0.0064	ks	9606.ENSP00000217426,9606.ENSP00000220849,9606.ENSP00000222247,9606.ENSP00000225430,9606.ENSP00000225792,9606.ENSP00000227322,9606.ENSP00000230050,9606.ENSP00000230640,9606.ENSP00000242784,9606.ENSP00000251453,9606.ENSP00000254878,9606.ENSP00000257770,9606.ENSP00000259469,9606.ENSP00000262584,9606.ENSP00000263579,9606.ENSP00000265564,9606.ENSP00000265838,9606.ENSP00000267973,9606.ENSP00000269349,…	AHCY,EIF3E,RPL18A,RPL19,DDX5,ZPR1,RPS12,SKIV2L2,C19orf43,RPS16,HRSP12,NT5E,RPL35,RPL8,DCPS,EXOSC7,ACAT1,WDR61,EIF4A3,SMG9,RPS11,RPL37,RPS3,KPNB1,HMGB2,RPS23,HPRT1,RPS9,NUDT9,HINT1,FEN1,RPL13,PDE12,RPL15,RPL38,RPL4,PABPC1,HNRNPD,EXOSC4,RPS15A,CNOT1,RPLP2,EXOSC3,PPP2R1A,PPP2R2A,NCBP2,RPS7,NT5C2,RPL7,RPS2,KPNA1,H1F0,HMGB1,RPS21,RPL3,RPL27A,RPL21,RPLP1,RPS17,RPS3A,RPSA,RPL22,THRAP3,SND1,RPS26,VCP,EDC…
GO:0072657	Protein localization to membrane	148	5.03379	top	0.0083	ks	9606.ENSP00000054666,9606.ENSP00000217402,9606.ENSP00000220325,9606.ENSP00000221566,9606.ENSP00000222247,9606.ENSP00000223641,9606.ENSP00000225430,9606.ENSP00000230050,9606.ENSP00000231498,9606.ENSP00000234160,9606.ENSP00000243253,9606.ENSP00000244763,9606.ENSP00000251453,9606.ENSP00000256366,9606.ENSP00000259469,9606.ENSP00000260130,9606.ENSP00000261769,9606.ENSP00000261890,9606.ENSP00000262225,…	VAMP3,CHMP4B,EHD4,SGTA,RPL18A,SEC61B,RPL19,RPS12,NUP155,GORASP2,SEC61A1,SSR1,RPS16,SYNJ2BP,RPL35,SDCBP,CDH1,RAB11A,TMED2,DNAJA3,RPL8,SLC9A3R1,SPTBN4,CD81,RAB10,SSR3,ANK1,VPS37B,SRP14,RPS11,RPL37,EGFR,RPS3,ATP1B3,CALM3,RPS23,VPS35,RAB8A,RPS9,HSPA4,SRP9,ARL6IP1,SEC23A,RPL13,RPL15,RPL38,RPL4,SRP68,GAK,ROCK2,RPS15A,RPLP2,HSPA5,CHMP4A,SEC16A,PKP3,BSG,RFTN1,HSP90AA1,RPS7,CAV1,RPL7,RPS2,SRP72,FERMT2,RPS…
GO:0006887	Exocytosis	199	4.2138	top	0.0092	ks	9606.ENSP00000054666,9606.ENSP00000168148,9606.ENSP00000205948,9606.ENSP00000211998,9606.ENSP00000215754,9606.ENSP00000215832,9606.ENSP00000216181,9606.ENSP00000216392,9606.ENSP00000216962,9606.ENSP00000217971,9606.ENSP00000219150,9606.ENSP00000219313,9606.ENSP00000222968,9606.ENSP00000223321,9606.ENSP00000223369,9606.ENSP00000226253,9606.ENSP00000226574,9606.ENSP00000227266,9606.ENSP00000228506,…	VAMP3,SPP2,APOH,VCL,MIF,MAPK1,MYH9,PYGL,PYGB,PGRMC1,CORO1A,PSMD7,PDAP1,PSMA2,YKT6,ALDOC,NFKB1,CTSC,MLEC,LTA4H,MAPK14,CTSD,C3,TUBA4A,COPB1,RAP1B,TSG101,KRT1,ACTN4,ACLY,LGALS3,CAB39,PSMB7,SDCBP,THBS1,ITGAV,PSMD11,RAB11A,FAF2,PSMB1,COTL1,ERP44,LGALS3BP,CNN2,A1BG,NAPA,APLP2,VAMP8,CBL,PSMD3,RAB10,ANXA3,KNG1,RAB7A,ANK1,ITIH4,SRP14,IQGAP1,PFKL,PSMA5,S100A11,DYNC1LI1,FTH1,ENDOD1,OLA1,STOM,CCT8,KPNB1,CALM…

### Sheet: StringEnrichedFunction
#term ID	term description	genes mapped	enrichment score	direction	false discovery rate	method	matching proteins in your input (IDs)	matching proteins in your input (labels)
GO:0003735	Structural constituent of ribosome	93	7.22555	top	0.0011	ks	9606.ENSP00000222247,9606.ENSP00000225430,9606.ENSP00000230050,9606.ENSP00000245539,9606.ENSP00000251453,9606.ENSP00000259469,9606.ENSP00000260102,9606.ENSP00000262584,9606.ENSP00000270625,9606.ENSP00000274242,9606.ENSP00000278572,9606.ENSP00000279242,9606.ENSP00000296102,9606.ENSP00000296674,9606.ENSP00000300151,9606.ENSP00000302896,9606.ENSP00000307889,9606.ENSP00000308897,9606.ENSP00000309334,…	RPL18A,RPL19,RPS12,MRPS7,RPS16,RPL35,MRPL15,RPL8,RPS11,RPL37,RPS3,MRPL49,MRPL33,RPS23,MRPL16,RPS9,RPL13,MRPL11,RPL15,RPL38,RPL4,MRPL1,RPS15A,RPLP2,MRPL54,MRPL12,MRPL30,RPS7,RPL7,MRPL43,RPS2,RPS21,RPL3,RPL36AL,RPL27A,RPL21,RPLP1,RPS17,RPS3A,RPSA,RPL22,RPS26,MRPL24,RPL12,RPL39,RPS27,MRPL9,RPL5,MRPL41,RPL7A,RPS4X,RPL10A,RPL11,RPS6,RPL13A,MRPL19,RPL24,RPL34,RPL14,RPS8,RPS14,RPL31,RPL23A,RPS18,RPL17,R…
GO:0005198	Structural molecule activity	193	4.93485	top	0.0014	ks	9606.ENSP00000211998,9606.ENSP00000216117,9606.ENSP00000216832,9606.ENSP00000219169,9606.ENSP00000222247,9606.ENSP00000225430,9606.ENSP00000228825,9606.ENSP00000230050,9606.ENSP00000231498,9606.ENSP00000242285,9606.ENSP00000245539,9606.ENSP00000245544,9606.ENSP00000246662,9606.ENSP00000248437,9606.ENSP00000249923,9606.ENSP00000251413,9606.ENSP00000251453,9606.ENSP00000252242,9606.ENSP00000252244,…	VCL,HMOX1,PNN,NUTF2,RPL18A,RPL19,ARPC3,RPS12,NUP155,CLTA,MRPS7,NUP85,KRT9,TUBA4A,COPB1,TUBG1,RPS16,KRT5,KRT1,RPL35,MRPL15,THBS1,LMNB1,NUP133,PSMD11,RPL8,COPE,CCDC6,ACTR3,SPTBN4,TUBB4A,TNC,ANK1,RPS11,HMCN1,RPL37,RPS3,MRPL49,NUP205,ARPC5,ARPC2,MRPL33,RPS23,MRPL16,MAP1A,TUBA1C,EVPL,KRT16,RPS9,CTNNA1,RPL13,DST,MRPL11,RPL15,CLTB,RPL38,NUP93,RPL4,MRPL1,TLN1,ROCK2,RPS15A,TUBB6,TUBB3,RPLP2,PLEC,LAMA3,COP…
